# Proteome-scale amino-acid resolution footprinting of protein-binding sites in the intrinsically disordered regions of the human proteome

**DOI:** 10.1101/2021.04.13.439572

**Authors:** Caroline Benz, Muhammad Ali, Izabella Krystkowiak, Leandro Simonetti, Ahmed Sayadi, Filip Mihalic, Johanna Kliche, Eva Andersson, Per Jemth, Norman E. Davey, Ylva Ivarsson

**Author notes:** Equal contribution (Caroline Benz, Muhammad Ali, Izabella Krystkowiak).

## Abstract

Specific protein-protein interactions are central to all processes that underlie cell physiology. Numerous studies using a wide range of experimental approaches have identified tens of thousands of human protein-protein interactions. However, many interactions remain to be discovered, and low affinity, conditional and cell type-specific interactions are likely to be disproportionately under-represented. Moreover, for most known protein-protein interactions the binding regions remain uncharacterized. We previously developed proteomic peptide phage display (ProP-PD), a method for simultaneous proteome-scale identification of short linear motif (SLiM)-mediated interactions and footprinting of the binding region with amino acid resolution. Here, we describe the second-generation human disorderome (HD2), an optimized ProP-PD library that tiles all disordered regions of the human proteome and allows the screening of ~1,000,000 overlapping peptides in a single binding assay. We define guidelines for how to process, filter and rank the results and provide PepTools, a toolkit for annotation and analysis of identified hits. We uncovered 2,161 interaction pairs for 35 known SLiM-binding domains and confirmed a subset of 38 interactions by biophysical or cell-based assays. Finally, we show how the amino acid resolution binding site information can be used to pinpoint functionally important disease mutations and phosphorylation events in intrinsically disordered regions of the human proteome. The HD2 ProP-PD library paired with PepTools represents a powerful pipeline for unbiased proteome-wide discovery of SLiM-based interactions.
