## Supplemental Table 1 for "Proteome-scale amino-acid resolution footprinting of protein-binding sites in the intrinsically disordered regions of the human proteome"

### Sheet: Statistics
				Oligonucleotide level coverage			Peptide level coverage
				Sequenced coverage	Predicted coverage		Sequenced coverage	Predicted coverage
Library	Oligonucleotides	Peptides	Redundancy		Maximum coverage	Error		Maximum coverage	Error
HD2 P8	1131938	938427	0.199	0.896	0.9764	±2.9%	0.915	0.96078	±5.0%
Endomembrane	185836	171832	0.079	0.882	0.9791	±1.5%	0.89	0.9742	±2.0%
Cytoplasm	278754	253418	0.096	0.887	0.9715	±3.6%	0.897	0.9736	±3.7%
Nucleocytoplasm	371672	307978	0.2	0.882	0.9692	±6.4%	0.898	0.9757	±4.9%
Nucleus	278754	196074	0.411	0.857	0.9637	±3.4%	0.901	0.9754	±3.0%
Other	92918	83290	0.111	0.931	0.9906	±6.6%	0.937	0.9994	±3.1%
HD2 P3	1131938	938427	0.199	0.838	0.9842	±2.5%	0.862	0.9898	±3.2%
