## Supplemental Table 2 for "Proteome-scale amino-acid resolution footprinting of protein-binding sites in the intrinsically disordered regions of the human proteome"

### Sheet: Constructs
Uniprot Accession	Gene Name	Domain Short Name	Region Start	Region End	Vector	Source
Q9H9E1	ANKRA2	ANK	142	313	pETM33	Genescript
P63010	AP2B1	adaptin	700	937	pETM33	Genescript
P0DP23	CALM1	EF-hand	2	149	pETM33	Genescript
Q53EZ4	CEP55	EABR	160	217	pETM33	Genescript
P30622	CLIP1	CAP-Gly	57	128	pETM33	Genescript
Q00610	CLTC	Clathrin propeller	1	364	pETM33	Genescript
P46108	CRK	SH3	124	198	pETM33	Genescript
Q96GG9	DCUN1D1	PONY	62	259	pETM33	Genescript
P06730	EIF4E	eIF4E	1	217	pETM33	Genescript
P42566	EPS15	EH	121	215	pETM33	Genescript
P08515	GST	N-terminal domain	1	218	pGEX
Q14653	IRF3	IRF-3	175	427	pHH0103	Sidhu Lab (PMID: 33438817)
Q14145	KEAP1	Kelch	321	609	pETM33	Genescript
Q07866	KLC1	TPR	203	497	pETM33	Genescript
O00629	KPNA4	Arm	68	487	pETM33/pETM41	Genescript
Q14974	KPNB1	HEAT	1	485	pETM41	Genescript
Q13257	MAD2L1	HORMA	1	205	pETM33	Genescript
Q9H492	MAP1LC3A	ATG8	2	121	pGEX-4T1	Ernst Lab (PMID: 28028054)
Q9GZQ8	MAP1LC3B	ATG8	2	119	pGEX-4T1	Ernst Lab (PMID: 28028054)
Q00987	MDM2	SWIB	17	125	pETM33	Genescript
P46934	NEDD4	WW	890	928	pHH0103	Sidhu/Sudol Labs (Addgene plasmid #104211)
O95747	OXSR1	OXSR1	434	527	pETM33	Genescript
P11940	PABPC1	PABP	544	623	pHH0103	Sidhu Lab (PMID: 33438817)
Q8WUM4	PDCD6IP	ALIX V-domain	360	702	pETM33	Genescript
O75381	PEX14	Pex14	16	84	pETM33	Genescript
Q05397	PTK2	Focal-AT	891	1050	pETM33	Genescript
P31947	SFN	14-3-3	1	236	pHH0103	Sidhu Lab (PMID: 33438817)
Q96ST3	SIN3A	PAH	295	383	pETM33	Genescript
Q96BD6	SPSB1	SPRY	30	231	pETM33	Genescript
Q9UMX1	SUFU	SUFU	1	484	pETM33	Genescript
P63165	SUMO1	SUMO	1	101	pGEX-4T1	Ernst Lab
Q9Y490	TLN1	PTB	309	401	pHH0103	Sidhu Lab (PMID: 33438817)
O95271	TNKS	TANK-peptide-bind	174	649	pETM33	Genescript
Q99816	TSG101	UEV	1	145	pHH0103	Sidhu Lab (PMID: 33438817)
Q93009	USP7	MATH	53	206	pETM33	Genescript
P50552	VASP	EVH1	1	114	pHH0103	Sidhu Lab (PMID: 33438817)
P61964	WDR5	WD	21	334	pETM33	Genescript
P46937	YAP1	WW	169	207	pHH0103	Sidhu/Sudol Labs (Addgene plasmid Plasmid #104227)
P07947	YES1	SH3	90	152	pETM33	Genescript
Q15326	ZMYND11	coiled-coil-MYND	480	602	pETM33	Genescript
