## Supplemental Table 5 for "Proteome-scale amino-acid resolution footprinting of protein-binding sites in the intrinsically disordered regions of the human proteome"

### Sheet: SI Table 5a
Protein domain	Name	Uniprot	Start	End	Peptide sequence	Ki [µM]	SEM Ki [µM]	IC50 [µM]	SEM IC50 [µM]	KD [µM]	error KD [µM]	N-term modification	C-term modification	Comment
MDM2 SWIB	KIAA1671	Q9BY89	600	615	TPEDDRSFQTVWATVF	1.76	0.02	73	0.82			-	-
MDM2 SWIB	P53	P04637	16	31	QETFSDLWKLLPENNV	0.36	0.04	17	2.1			-	-
MDM2 SWIB	RNF115	Q9Y4L5	69	84	THFAELWGHLDHTMFF	0.17	0.02	9	0.93			-	-
MDM2 SWIB	NUMB	P49757	616	630	GFEAQWAALENKSKQR	3.3	0.5	130	23			-	-	G was added in the beginning
MDM2 SWIB	p53_FITC	P04637	15	26	SQETFSDLWKLL					0.049	0.0093	FITC	-
KEAP1 Kelch	NFE2L1_wt_FITC	Q14494	228	243	LLVDGETGESFPAQVP					0.006	0.0003	FITC	-
KEAP1 Kelch	NFE2L1	Q14494	228	243	LLVDGETGESFPAQVP	0.16	0.03	0.66	0.13			-	amidation
KEAP1 Kelch	PLEC	Q15149	4459	4474	IDPSTGERFPVTDAVN	1.5	0.2	6.1	0.8			-	amidation
KEAP1 Kelch	PAK1	Q13153	88	103	GFDAVTGEFTGMPEQW	11	3	44	13			-	amidation	peptide from PAK1 or PAK2
KEAP1 Kelch	KLHL24	Q6TFL4	335	350	YDPVTGEWKSLAKLPE	19	2	80	9			-	amidation
KPNB1 HEAT	NUP153	P49790	1220	1234	NPPVATFVFGQSSNPY	11	0.7	49	1.9			acetylation	amidation
KPNB1 HEAT	RANBP3	Q9H6Z4	11	26	AYAPPVFVFQKDKGQK			2200	230			acetylation	amidation
KPNB1 HEAT	KPNA2	P52292	514	529	GYTFQVQDGAPGTFNF			ND				acetylation	-
KPNB1 HEAT	NUP153_FITC	P49790	1223	1232	VATFVFGQSS					106	20	FITC	amidation
TLN1 PTB	PIP5K1C	O60331	640	655	FPTDERSWVYSPLHYS	0.066	0.008	0.42	0.03			-	amidation
TLN1 PTB	TPTE2	P56180	112	125	DLIFTDSKLYIPLE	4.9	0.3	15	1.2			-	amidation
TLN1 PTB	NYAP1	Q6ZVC0	542	557	VGPLTPLWTYPATAAG	20	3	62	11			-	amidation
TLN1 PTB	ITB3	P05106	763	778	AKWDTANNPLYKEATS	480	130	1430	480				amidation
TLN1 PTB	PIP5K1C_FITC	O60331	640	655	FPTDERSWVYSPLHYS					0.15	0.011	FITC	amidation
SFN 14-3-3	MAP1A	P78559	1831	1847	NEPTTPSWLADIPPWVP	355	63	1970	240			acetylation	amidation
SFN 14-3-3	RAF_FITC	P04049	257	264	QRSTpSTPNVH					524	20	FITC	amidation	Phosphorylated on S261
KEAP1 Kelch	PLEC	Q15149	4457	4471	GIIDPSTGERFPVTDY	0.49	0.06	1.5	0.2			acetylation	amidation
KEAP1 Kelch	PLEC R4472C	Q15149	4457	4471	GIIDPSTGECFPVTDY	0.79	0.09	2.3	0.31			acetylation	amidation
KEAP1 Kelch	NFE2L2 Wt	Q14494	77	91	YDEETGEFLPIQPAQH	0.071	0.0098	0.31	0.041			acetylation	amidation
KEAP1 Kelch	NFE2L2 T80K	Q14494	77	91	YDEEKGEFLPIQPAQH	611	65	2540	269			acetylation	amidation
KEAP1 Kelch	NFE2L2 E79K	Q14494	77	91	YDEKTGEFLPIQPAQH	397	145	1651	601			acetylation	amidation
CLTC	MITF	O75030	256	271	YVSGNLIDLYGNQGLP	63	2.5	150	6.3			acetylation	-
CLTC	MITF Y265C	O75030	256	271	YVSGNLIDLCGNQGLP	100	4	220	11			acetylation	-
CLTC	GTSE1	Q9NYZ3	645	660	LIDLPLIDFCDTPEAHY	39	3	97	7.2			acetylation	-
CLTC	GTSE1 pT	Q9NYZ3	645	660	LIDLPLIDFCDpTPEAHY	34	1.6	87	4.1			acetylation	-	Phosphorylated on T655

### Sheet: SI Table 5b
						Major (Myc)				Minor (NCOR2)
Protein domain	Name	Uniprot	Start	End	Peptide sequence	Ki [µM]	SEM Ki [µM]	IC50 [µM]	SEM IC50 [µM]	Ki [µM]	SEM Ki [µM]	IC50 [µM]	SEM IC50 [µM]	KD [µM]	SEM KD [µM]	N-term modification	C-term modification	Comment
KPNA4 ARM	HJURP	Q8NCD3	675	690	DHQFPAKRPRLSEPQG	0.038	0.0047	0.076	0.007	63	6.8	170	18				Amidation
KPNA4 ARM	DMTF1	Q9Y222	44	59	EDSIEPPHKRLCLSSE	0.075	0.0008	0.13	0.0012			NB					Amidation
KPNA4 ARM	ZRANB3	Q5FWF4	571	586	VEPETKRLKLAASEDH	0.14	0.022	0.24	0.03			NB					Amidation
KPNA4 ARM	SPRTN	Q9H040	400	416	SEDTFPNKRPRLEDKTV	0.16	0.072	0.26	0.011			NB					Amidation
KPNA4 ARM	CTDSPL2	Q05D32	64	79	ERENPSKRSRIERDID	1.2	0.085	1.9	0.13			NB					Amidation
KPNA4 ARM	AFF2	P51816	864	879	IPEKKQRLEEATTICL	1.5	0.12	2.3	0.18	1420	340	3800	930				Amidation
KPNA4 ARM	ZNF532	Q9HCE3	1139	1154	PSPKRKLEEPVLEFRP			NB		0.36	0.096	1.3	0.26				Amidation
KPNA4 ARM	KDR	P35968	958	973	DLKRRLDSITSSQSSA	14	0.68	22	1	8.9	0.26	24	0.7				Amidation
KPNA4 ARM	MKL2	Q9ULH7	572	587	ELKRKLEQEQKLVEVL			NB		13	2.4	36	6.5				Amidation
KPNA4 ARM	PLEKHG4B	Q96PX9	1183	1198	PFKRPHSTISDSSTSS			NB		1.2	0.34	3.6	0.91				Amidation
KPNA4 ARM	ZBED9	Q6R2W3	651	666	STMKRKHDEIQRSLPV			NB		0.77	0.06	2.4	0.17				Amidation
KPNA4 ARM	ADNP	Q9H2P0	711	726	SLAPVKRTYEQMEFPL			NB		0.38	0.036	1.3	0.1				Amidation
KPNA4 ARM	NCOR2	Q9Y618	1307	1322	PKRTYDMMEGRVGRAI			NB		*	*	0.12	0.01				Amidation
KPNA4 ARM	HNRNPC	P07910	95	110	AGVKRSAAEMYGSVTE			NB		0.093	0.0088	0.5	0.023				Amidation
KPNA4 ARM	ZMIZ2	Q8NF64	264	279	GVKRTYSEVYPGQQYL			NB		0.054	0.0096	0.43	0.026				Amidation
KPNA4 ARM	TPX2	Q9ULW0	312	327	GKKRTFDETVSTYVPL			NB		0.047	0.011	0.41	0.03				Amidation
KPNA4 ARM	Myc	P01106	320	328	PAAKRVKLD									0.03	0.002	FITC
KPNA4 ARM	NCOR2	Q9Y618	1307	1322	PKRTYDMMEGRVGRAI									0.23	0.011	FITC
KPNA4 ARM	NKX2-5 Wt	P52952	192	207	YKCKRQRQDQTLELVGL	6.8	0.8	2.2	0.28							acetylation	amidation
KPNA4 ARM	NKX2-5 K194R	P52952	192	207	YKCRRQRQDQTLELVGL	63	5	98	15							acetylation	amidation
KPNA4 ARM	NCOR2 pY	Q9Y618	1307	1322	PKRTpYDMMEGRVGRAI	0.6	0.27	1.9	0.71							acetylation	amidation	Phosphorylated on Y1319
