## Supplemental Table 6 for "Proteome-scale amino-acid resolution footprinting of protein-binding sites in the intrinsically disordered regions of the human proteome"

### Sheet: Data
motif protein uniprot accession	motif gene name	motif protein name	motif protein family	motif start residue number	motif end residue number	motif sequence	domain protein uniprot accession	domain gene name	domain protein name	domain protein family	domain pfam accession	elm class	pmid
Q15678	PTPN14	Tyrosine-protein phosphatase non-receptor type 14		749	752	PPEY	Q8IX03|P46937	WWC1|YAP1	Transcriptional coactivator YAP1|Protein KIBRA	|YAP1 family	PF00397	LIG_WW	22525271|25023289
Q9NV92	NDFIP2	NEDD4 family-interacting protein 2		174	177	PPPY	Q96PU5|P46934|Q96J02	NEDD4|ITCH|NEDD4L	E3 ubiquitin-protein ligase Itchy homolog|E3 ubiquitin-protein ligase NEDD4-like|E3 ubiquitin-protein ligase NEDD4		PF00397	LIG_WW	12050153|19343052
Q8N0X7	SPART	Spartin		171	174	PPAY	Q96J02|Q9H0M0	ITCH|WWP1	E3 ubiquitin-protein ligase Itchy homolog|NEDD4-like E3 ubiquitin-protein ligase WWP1		PF00397	LIG_WW	20504295|19307600
Q8N5I2	ARRDC1	Arrestin domain-containing protein 1	arrestin family	415	418	PPSY	Q96J02|O00308	ITCH|WWP2	E3 ubiquitin-protein ligase Itchy homolog|NEDD4-like E3 ubiquitin-protein ligase WWP2		PF00397	LIG_WW	21191027|23886940|9647693
Q8N5I2	ARRDC1	Arrestin domain-containing protein 1	arrestin family	402	405	PPEY	Q96J02|O00308	ITCH|WWP2	E3 ubiquitin-protein ligase Itchy homolog|NEDD4-like E3 ubiquitin-protein ligase WWP2		PF00397	LIG_WW	21191027|23886940|9647693
P04629	NTRK1	High affinity nerve growth factor receptor		788	791	PPVY	Q96PU5	NEDD4L	E3 ubiquitin-protein ligase NEDD4-like		PF00397	LIG_WW	16701206
Q15303	ERBB4	Receptor tyrosine-protein kinase erbB-4		1298	1301	PPPY	Q9NZC7|P46934|Q9H0M0|P46937	WWOX|YAP1|NEDD4|WWP1	Transcriptional coactivator YAP1|WW domain-containing oxidoreductase|NEDD4-like E3 ubiquitin-protein ligase WWP1|E3 ubiquitin-protein ligase NEDD4	|short-chain dehydrogenases/reductases (SDR) family|YAP1 family	PF00397	LIG_WW	12807903|16061658|25283809|19193720|19047365
P84022	SMAD3	Mothers against decapentaplegic homolog 3	dwarfin/SMAD family	181	184	PPGY	Q96PU5|P46934|O00308	NEDD4|WWP2|NEDD4L	E3 ubiquitin-protein ligase NEDD4-like|NEDD4-like E3 ubiquitin-protein ligase WWP2|E3 ubiquitin-protein ligase NEDD4		PF00397	LIG_WW	21258410|21685363|19917253
O15105	SMAD7	Mothers against decapentaplegic homolog 7	dwarfin/SMAD family	208	211	PPPY	Q96PU5|Q96J02|Q9HCE7|P46937|Q9H0M0	ITCH|NEDD4L|SMURF1|YAP1|WWP1	Transcriptional coactivator YAP1|E3 ubiquitin-protein ligase NEDD4-like|E3 ubiquitin-protein ligase SMURF1|E3 ubiquitin-protein ligase Itchy homolog|NEDD4-like E3 ubiquitin-protein ligase WWP1	|YAP1 family	PF00397	LIG_WW	15359284|25283809|11163210|12118366|15946939|22921829|11278251
O14641	DVL2	Segment polarity protein dishevelled homolog DVL-2	DSH family	565	568	PPPY	Q9HCE7|Q96J02	ITCH|SMURF1	E3 ubiquitin-protein ligase Itchy homolog|E3 ubiquitin-protein ligase SMURF1		PF00397	LIG_WW	22826439|19379695
Q9NV92	NDFIP2	NEDD4 family-interacting protein 2		148	151	PPPY	Q96PU5|P46934|Q96J02	NEDD4|ITCH|NEDD4L	E3 ubiquitin-protein ligase Itchy homolog|E3 ubiquitin-protein ligase NEDD4-like|E3 ubiquitin-protein ligase NEDD4		PF00397	LIG_WW	12050153|19343052
Q9H074	PAIP1	Polyadenylate-binding protein-interacting protein 1		133	140	PEFYPSGY	O00308	WWP2	NEDD4-like E3 ubiquitin-protein ligase WWP2		PF00397	LIG_WW	25266661
Q8NEA6	GLIS3	Zinc finger protein GLIS3	GLI C2H2-type zinc-finger protein family	304	307	PPPY	Q96J02	ITCH	E3 ubiquitin-protein ligase Itchy homolog		PF00397	LIG_WW	26147758
P05412	JUN	Transcription factor AP-1		167	170	PPVY	Q8C863	Itch	E3 ubiquitin-protein ligase Itchy		PF00397	LIG_WW	15469925|11828324
P51168	SCNN1B	Amiloride-sensitive sodium channel subunit beta		617	620	PPNY	Q96PU5|O00308	WWP2|NEDD4L	E3 ubiquitin-protein ligase NEDD4-like|NEDD4-like E3 ubiquitin-protein ligase WWP2		PF00397	LIG_WW	17502380|12167593
P37088	SCNN1A	Amiloride-sensitive sodium channel subunit alpha		641	644	PPAY	Q96PU5|P46934	NEDD4|NEDD4L	E3 ubiquitin-protein ligase NEDD4-like|E3 ubiquitin-protein ligase NEDD4		PF00397	LIG_WW	17502380|10642508
Q8N8S7	ENAH	Protein enabled homolog	Ena/VASP family	317	320	PPLP	Q9QXJ1	Apbb1	Amyloid-beta A4 precursor protein-binding family B member 1		PF00397	LIG_WW	9407065
O15350	TP73	Tumor protein p73	p53 family	484	487	PPPY	Q9P2P5|Q9NZC7|P46937|Q96J02	WWOX|ITCH|YAP1|HECW2	E3 ubiquitin-protein ligase Itchy homolog|WW domain-containing oxidoreductase|E3 ubiquitin-protein ligase HECW2|Transcriptional coactivator YAP1	|short-chain dehydrogenases/reductases (SDR) family|YAP1 family	PF00397	LIG_WW	15070730|11278685|15678106|12890487
P25490	YY1	Transcriptional repressor protein YY1	YY transcription factor family	248	251	PPDY	Q9HCE7	SMURF1	E3 ubiquitin-protein ligase SMURF1		PF00397	LIG_WW	24803334
Q9H4A3	WNK1	Serine/threonine-protein kinase WNK1		951	954	PPQY	Q6P778	Nedd4l			PF00397	LIG_WW	26241057
Q9H4A3	WNK1	Serine/threonine-protein kinase WNK1		836	839	LPQY	Q6P778	Nedd4l			PF00397	LIG_WW	26241057
Q13761	RUNX3	Runt-related transcription factor 3		309	312	PPPY	Q9HCE7	SMURF1	E3 ubiquitin-protein ligase SMURF1		PF00397	LIG_WW	15138260
Q9BTU6	PI4K2A	Phosphatidylinositol 4-kinase type 2-alpha		15	18	PPDY	Q8C863	Itch	E3 ubiquitin-protein ligase Itchy		PF00397	LIG_WW	23146885
Q14118	DAG1	Dystroglycan		889	892	PPPY	P46939|P11532	UTRN|DMD	Utrophin|Dystrophin		PF00397	LIG_WW	10932245|10767429
Q16621	NFE2	Transcription factor NF-E2 45 kDa subunit		80	83	PPPY	P46934|P46937	NEDD4|YAP1	Transcriptional coactivator YAP1|E3 ubiquitin-protein ligase NEDD4	|YAP1 family	PF00397	LIG_WW	21832154
Q9Y3C5	RNF11	RING finger protein 11		37	40	PPPY	Q96J02|P46934|Q9H0M0|P46935	NEDD4|ITCH|WWP1|Nedd4	E3 ubiquitin-protein ligase Itchy homolog|NEDD4-like E3 ubiquitin-protein ligase WWP1|E3 ubiquitin-protein ligase NEDD4		PF00397	LIG_WW	11042109|14559117|20676133|18724389
Q07912	TNK2	Activated CDC42 kinase 1	protein kinase superfamily Tyr protein kinase family	632	635	PPAY	Q96PU5|P46934	NEDD4|NEDD4L	E3 ubiquitin-protein ligase NEDD4-like|E3 ubiquitin-protein ligase NEDD4		PF00397	LIG_WW	19144635|20086093
Q9WTU3	Scn8a	Sodium channel protein type 8 subunit alpha		1942	1945	LPSY	Q8CFI0|P46935	Nedd4l|Nedd4	E3 ubiquitin-protein ligase NEDD4-like|E3 ubiquitin-protein ligase NEDD4		PF00397	LIG_WW	15123669
Q9BT67	NDFIP1	NEDD4 family-interacting protein 1		39	42	PPPY	P46934|P46935	NEDD4|Nedd4	E3 ubiquitin-protein ligase NEDD4		PF00397	LIG_WW	11042109|11748237
Q96G27	WBP1	WW domain-binding protein 1		138	141	PPPY	P46938|Q9NZC7|P46935	WWOX|Yap1|Nedd4	Transcriptional coactivator YAP1|WW domain-containing oxidoreductase|E3 ubiquitin-protein ligase NEDD4	|short-chain dehydrogenases/reductases (SDR) family|YAP1 family	PF00397	LIG_WW	11042109|25283809|22634283|7644498
Q96G27	WBP1	WW domain-binding protein 1		124	127	PPAY	P46935	Nedd4	E3 ubiquitin-protein ligase NEDD4		PF00397	LIG_WW	11042109
Q969T9	WBP2	WW domain-binding protein 2		197	200	PPPY	Q9NZC7|Q9GZV5|P46935	WWOX|WWTR1|Nedd4	WW domain-containing oxidoreductase|E3 ubiquitin-protein ligase NEDD4|WW domain-containing transcription regulator protein 1	|short-chain dehydrogenases/reductases (SDR) family	PF00397	LIG_WW	11042109|20972459|22634283
Q3B7T3	BEAN1	Protein BEAN1		166	169	PPPY	P46935	Nedd4	E3 ubiquitin-protein ligase NEDD4		PF00397	LIG_WW	11042109
Q3B7T3	BEAN1	Protein BEAN1		145	148	PPGY	P46935	Nedd4	E3 ubiquitin-protein ligase NEDD4		PF00397	LIG_WW	11042109
Q9Y2W2	WBP11	WW domain-binding protein 11		482	486	PPPRG	Q61048	Wbp4	WW domain-binding protein 4		PF00397	LIG_WW	10744724|19592703
P37231	PPARG	Peroxisome proliferator-activated receptor gamma		113	116	PPYY	P46934	NEDD4	E3 ubiquitin-protein ligase NEDD4		PF00397	LIG_WW	23549616
Q9BZD6	PRRG4	Transmembrane gamma-carboxyglutamic acid protein 4	commissureless family	204	207	PPPY	Q5TCQ9|Q96QZ7	MAGI1|MAGI3	Membrane-associated guanylate kinase, WW and PDZ domain-containing protein 1|Membrane-associated guanylate kinase, WW and PDZ domain-containing protein 3	|MAGUK family	PF00397	LIG_WW	23873930
Q9BZD6	PRRG4	Transmembrane gamma-carboxyglutamic acid protein 4	commissureless family	186	189	LPSY	Q9GZV5|P46934|P46937	NEDD4|YAP1|WWTR1	Transcriptional coactivator YAP1|E3 ubiquitin-protein ligase NEDD4|WW domain-containing transcription regulator protein 1	|YAP1 family	PF00397	LIG_WW	23873930
O95835	LATS1	Serine/threonine-protein kinase LATS1	protein kinase superfamily AGC Ser/Thr protein kinase family	556	559	PPPY	Q96J02|P46934|P46937	NEDD4|YAP1|ITCH	Transcriptional coactivator YAP1|E3 ubiquitin-protein ligase NEDD4|E3 ubiquitin-protein ligase Itchy homolog	|YAP1 family	PF00397	LIG_WW	21383157|25283809|24107629|18640976
Q8IY63	AMOTL1	Angiomotin-like protein 1	angiomotin family	367	370	PPEY	Q96PU5|Q9NZC7	WWOX|NEDD4L	WW domain-containing oxidoreductase|E3 ubiquitin-protein ligase NEDD4-like	|short-chain dehydrogenases/reductases (SDR) family	PF00397	LIG_WW	24550385|22558212
O14640	DVL1	Segment polarity protein dishevelled homolog DVL-1	DSH family	550	553	PPAY	Q9NZC7	WWOX	WW domain-containing oxidoreductase	short-chain dehydrogenases/reductases (SDR) family	PF00397	LIG_WW	24550385
Q8IY63	AMOTL1	Angiomotin-like protein 1	angiomotin family	310	313	PPEY	Q96PU5|Q9NZC7	WWOX|NEDD4L	WW domain-containing oxidoreductase|E3 ubiquitin-protein ligase NEDD4-like	|short-chain dehydrogenases/reductases (SDR) family	PF00397	LIG_WW	24550385|22558212
Q96J02	ITCH	E3 ubiquitin-protein ligase Itchy homolog		877	880	LPPY	Q9NZC7	WWOX	WW domain-containing oxidoreductase	short-chain dehydrogenases/reductases (SDR) family	PF00397	LIG_WW	24550385
Q96J02	ITCH	E3 ubiquitin-protein ligase Itchy homolog		661	664	LPFY	Q9NZC7	WWOX	WW domain-containing oxidoreductase	short-chain dehydrogenases/reductases (SDR) family	PF00397	LIG_WW	24550385
Q969W9	PMEPA1	Protein TMEPAI	PMEPA1 family	229	232	PPTY	P46934	NEDD4	E3 ubiquitin-protein ligase NEDD4		PF00397	LIG_WW	12907594
Q969W9	PMEPA1	Protein TMEPAI	PMEPA1 family	158	161	PPPY	P46934	NEDD4	E3 ubiquitin-protein ligase NEDD4		PF00397	LIG_WW	12907594
Q15038	DAZAP2	DAZ-associated protein 2		39	42	PPAY	Q9HCE7|P46934	NEDD4|SMURF1	E3 ubiquitin-protein ligase NEDD4|E3 ubiquitin-protein ligase SMURF1		PF00397	LIG_WW	11342538|22070932
Q14524	SCN5A	Sodium channel protein type 5 subunit alpha		1974	1977	PPSY	Q96PU5|O00308	WWP2|NEDD4L	E3 ubiquitin-protein ligase NEDD4-like|NEDD4-like E3 ubiquitin-protein ligase WWP2		PF00397	LIG_WW	15548568
P51170	SCNN1G	Amiloride-sensitive sodium channel subunit gamma		624	627	PPKY	Q8CFI0	Nedd4l	E3 ubiquitin-protein ligase NEDD4-like		PF00397	LIG_WW	11244092
Q01196	RUNX1	Runt-related transcription factor 1		355	358	PPPY	P46938	Yap1	Transcriptional coactivator YAP1	YAP1 family	PF00397	LIG_WW	10228168|22525271
Q9H3D4	TP63	Tumor protein 63	p53 family	540	543	PPPY	Q96J02|Q9NZC7|P46938	WWOX|ITCH|Yap1	Transcriptional coactivator YAP1|WW domain-containing oxidoreductase|E3 ubiquitin-protein ligase Itchy homolog	|short-chain dehydrogenases/reductases (SDR) family|YAP1 family	PF00397	LIG_WW	20855944|11278685|23370280
Q13625	TP53BP2	Apoptosis-stimulating of p53 protein 2	ASPP family	871	874	PPPY	P46937|Q96J02	YAP1|ITCH	E3 ubiquitin-protein ligase Itchy homolog|Transcriptional coactivator YAP1	|YAP1 family	PF00397	LIG_WW	25436413|11278422
Q4VCS5	AMOT	Angiomotin	angiomotin family	239	242	PPEY	Q9GZV5|P46934|P46937	NEDD4|YAP1|WWTR1	Transcriptional coactivator YAP1|E3 ubiquitin-protein ligase NEDD4|WW domain-containing transcription regulator protein 1	|YAP1 family	PF00397	LIG_WW	21205866|22385262
Q15678	PTPN14	Tyrosine-protein phosphatase non-receptor type 14		567	570	PPPY	Q8IX03|P46937	WWC1|YAP1	Transcriptional coactivator YAP1|Protein KIBRA	|YAP1 family	PF00397	LIG_WW	22525271|25283809|25023289
Q96PU5	NEDD4L	E3 ubiquitin-protein ligase NEDD4-like		948	951	LPPY	Q96PU5	NEDD4L	E3 ubiquitin-protein ligase NEDD4-like		PF00397	LIG_WW	18498246
O14669	PRRG2	Transmembrane gamma-carboxyglutamic acid protein 2		192	195	PPPY	P46937	YAP1	Transcriptional coactivator YAP1	YAP1 family	PF00397	LIG_WW	25283809|17502622
Q9NQC7	CYLD	Ubiquitin carboxyl-terminal hydrolase CYLD	peptidase C19 family	482	485	PPFY	Q96J02	ITCH	E3 ubiquitin-protein ligase Itchy homolog		PF00397	LIG_WW	22057290
Q96PU5	NEDD4L	E3 ubiquitin-protein ligase NEDD4-like		193	196	PPLP	O00213	APBB1	Amyloid-beta A4 precursor protein-binding family B member 1		PF00397	LIG_WW	19381069
Q12809	KCNH2	Potassium voltage-gated channel subfamily H member 2		1075	1078	PPAY	Q96PU5	NEDD4L	E3 ubiquitin-protein ligase NEDD4-like		PF00397	LIG_WW	22879586
O15049	N4BP3	NEDD4-binding protein 3	N4BP3 family	245	248	PPPY	P46934	NEDD4	E3 ubiquitin-protein ligase NEDD4		PF00397	LIG_WW	11717310
P17275	JUNB	Transcription factor jun-B		179	182	PPVY	Q8C863|Q9CUN6	Smurf1|Itch	E3 ubiquitin-protein ligase SMURF1|E3 ubiquitin-protein ligase Itchy		PF00397	LIG_WW	20200942|11828324
P11686	SFTPC	Pulmonary surfactant-associated protein C		13	16	PPDY	Q96PU5|P46934	NEDD4|NEDD4L	E3 ubiquitin-protein ligase NEDD4-like|E3 ubiquitin-protein ligase NEDD4		PF00397	LIG_WW	19366705
Q4VCS5	AMOT	Angiomotin	angiomotin family	106	109	LPTY	P46934|P46937	NEDD4|YAP1	Transcriptional coactivator YAP1|E3 ubiquitin-protein ligase NEDD4	|YAP1 family	PF00397	LIG_WW	24003254|22385262
Q16630	CPSF6	Cleavage and polyadenylation specificity factor subunit 6	RRM CPSF6/7 family	387	390	PPPY	Q9NZC7|P46934|Q96J02	WWOX|ITCH|NEDD4	E3 ubiquitin-protein ligase Itchy homolog|WW domain-containing oxidoreductase|E3 ubiquitin-protein ligase NEDD4	|short-chain dehydrogenases/reductases (SDR) family	PF00397	LIG_WW	16055720
Q14157	UBAP2L	Ubiquitin-associated protein 2-like		911	914	LPYY	P46934|Q96J02	NEDD4|ITCH	E3 ubiquitin-protein ligase Itchy homolog|E3 ubiquitin-protein ligase NEDD4		PF00397	LIG_WW	16055720
Q14157	UBAP2L	Ubiquitin-associated protein 2-like		903	906	PPGY	P46934|Q96J02	NEDD4|ITCH	E3 ubiquitin-protein ligase Itchy homolog|E3 ubiquitin-protein ligase NEDD4		PF00397	LIG_WW	16055720
Q8N3V7	SYNPO	Synaptopodin	synaptopodin family	581	584	PPSY	Q8IX03|Q96QZ7	WWC1|MAGI1	Protein KIBRA|Membrane-associated guanylate kinase, WW and PDZ domain-containing protein 1		PF00397	LIG_WW	18596123|12042308
Q15797	SMAD1	Mothers against decapentaplegic homolog 1	dwarfin/SMAD family	224	227	PPAY	Q9HCE7|P46937	YAP1|SMURF1	Transcriptional coactivator YAP1|E3 ubiquitin-protein ligase SMURF1	|YAP1 family	PF00397	LIG_WW	22670624|21685363
Q9NQC3	RTN4	Reticulon-4		656	659	PPPY	Q9H0M0	WWP1	NEDD4-like E3 ubiquitin-protein ligase WWP1		PF00397	LIG_WW	19035836
Q99732	LITAF	Lipopolysaccharide-induced tumor necrosis factor-alpha factor	CDIP1/LITAF family	20	23	PPSY	Q8C863|Q9NZC7|P46935	WWOX|Itch|Nedd4	WW domain-containing oxidoreductase|E3 ubiquitin-protein ligase NEDD4|E3 ubiquitin-protein ligase Itchy	|short-chain dehydrogenases/reductases (SDR) family	PF00397	LIG_WW	11042109|21326863|15064722
Q8N3V7	SYNPO	Synaptopodin	synaptopodin family	562	565	PPTY	Q8IX03|Q96QZ7	WWC1|MAGI1	Protein KIBRA|Membrane-associated guanylate kinase, WW and PDZ domain-containing protein 1		PF00397	LIG_WW	18596123|12042308
Q15750	TAB1	TGF-beta-activated kinase 1 and MAP3K7-binding protein 1		145	148	PPQY	Q8C863	Itch	E3 ubiquitin-protein ligase Itchy		PF00397	LIG_WW	25714464
P15311	EZR	Ezrin		475	478	PPVY	Q9H0M0	WWP1	NEDD4-like E3 ubiquitin-protein ligase WWP1		PF00397	LIG_WW	22629406
Q15637	SF1	Splicing factor 1	BBP/SF1 family	421	426	PPPWMQ	O14776	TCERG1	Transcription elongation regulator 1		PF00397	LIG_WW	11604498
Q15637	SF1	Splicing factor 1	BBP/SF1 family	429	434	PPPMNQ	O14776	TCERG1	Transcription elongation regulator 1		PF00397	LIG_WW	11604498
Q15637	SF1	Splicing factor 1	BBP/SF1 family	444	449	PPPMDQ	O14776	TCERG1	Transcription elongation regulator 1		PF00397	LIG_WW	11604498
Q15637	SF1	Splicing factor 1	BBP/SF1 family	483	488	PPPSGQ	O14776	TCERG1	Transcription elongation regulator 1		PF00397	LIG_WW	11604498
Q86YD5	LDLRAD3	Low-density lipoprotein receptor class A domain-containing protein 3	LDLR family	275	278	PPPY	Q8C863|P46935	Itch|Nedd4	E3 ubiquitin-protein ligase NEDD4|E3 ubiquitin-protein ligase Itchy		PF00397	LIG_WW	26854353
Q4VCS5	AMOT	Angiomotin	angiomotin family	284	287	PPEY	P46934	NEDD4	E3 ubiquitin-protein ligase NEDD4		PF00397	LIG_WW	22385262
Q86YD5	LDLRAD3	Low-density lipoprotein receptor class A domain-containing protein 3	LDLR family	256	259	PPSY	Q8C863|P46935	Itch|Nedd4	E3 ubiquitin-protein ligase NEDD4|E3 ubiquitin-protein ligase Itchy		PF00397	LIG_WW	26854353
Q96B67	ARRDC3	Arrestin domain-containing protein 3	arrestin family	391	394	PPLY	P46934|Q96J02	NEDD4|ITCH	E3 ubiquitin-protein ligase Itchy homolog|E3 ubiquitin-protein ligase NEDD4		PF00397	LIG_WW	23236378|20559325
Q96B67	ARRDC3	Arrestin domain-containing protein 3	arrestin family	346	349	PPSY	P46934|Q96J02	NEDD4|ITCH	E3 ubiquitin-protein ligase Itchy homolog|E3 ubiquitin-protein ligase NEDD4		PF00397	LIG_WW	23236378|20559325
Q14457	BECN1	Beclin-1	beclin family	349	352	LPLY	P46934	NEDD4	E3 ubiquitin-protein ligase NEDD4		PF00397	LIG_WW	21936852
O15399	GRIN2D	Glutamate receptor ionotropic, NMDA 2D		1004	1007	PPSY	P46935	Nedd4	E3 ubiquitin-protein ligase NEDD4		PF00397	LIG_WW	23639431
Q16625	OCLN	Occludin	ELL/occludin family	9	12	PPPY	Q96J02	ITCH	E3 ubiquitin-protein ligase Itchy homolog		PF00397	LIG_WW	11782481
O14828	SCAMP3	Secretory carrier-associated membrane protein 3	SCAMP family	50	53	PPAY	P46935	Nedd4	E3 ubiquitin-protein ligase NEDD4		PF00397	LIG_WW	19158374
Q13950	RUNX2	Runt-related transcription factor 2		423	426	PPPY	P46938	Yap1	Transcriptional coactivator YAP1	YAP1 family	PF00397	LIG_WW	10228168
Q15303	ERBB4	Receptor tyrosine-protein kinase erbB-4		1053	1056	PPAY	P46934|Q9H0M0|Q96J02	NEDD4|ITCH|WWP1	E3 ubiquitin-protein ligase Itchy homolog|NEDD4-like E3 ubiquitin-protein ligase WWP1|E3 ubiquitin-protein ligase NEDD4		PF00397	LIG_WW	19047365|19561640|18334649|19193720
P08151	GLI1	Zinc finger protein GLI1	GLI C2H2-type zinc-finger protein family	869	872	PPDY	Q96J02	ITCH	E3 ubiquitin-protein ligase Itchy homolog		PF00397	LIG_WW	20818436
P08151	GLI1	Zinc finger protein GLI1	GLI C2H2-type zinc-finger protein family	856	859	PPQY	Q96J02	ITCH	E3 ubiquitin-protein ligase Itchy homolog		PF00397	LIG_WW	20818436
O00141	SGK1	Serine/threonine-protein kinase Sgk1	protein kinase superfamily AGC Ser/Thr protein kinase family	295	298	PPFY	Q96PU5|P46934	NEDD4|NEDD4L	E3 ubiquitin-protein ligase NEDD4-like|E3 ubiquitin-protein ligase NEDD4		PF00397	LIG_WW	11696533|20730100
Q9Y4G8	RAPGEF2	Rap guanine nucleotide exchange factor 2	RAPGEF2 family	1425	1428	PPDY	O95817|P46934	NEDD4|BAG3	BAG family molecular chaperone regulator 3|E3 ubiquitin-protein ligase NEDD4		PF00397	LIG_WW	20800573|11598133
Q969T9	WBP2	WW domain-binding protein 2		249	252	PPPY	P46938	Yap1	Transcriptional coactivator YAP1	YAP1 family	PF00397	LIG_WW	25283809|9202023
Q9UM47	NOTCH3	Neurogenic locus notch homolog protein 3	NOTCH family	2208	2211	PPPY	O00308	WWP2	NEDD4-like E3 ubiquitin-protein ligase WWP2		PF00397	LIG_WW	25356737
Q9NYA4	MTMR4	Myotubularin-related protein 4		1005	1008	PPLY	P46934	NEDD4	E3 ubiquitin-protein ligase NEDD4		PF00397	LIG_WW	19125695
Q9NRM7	LATS2	Serine/threonine-protein kinase LATS2	protein kinase superfamily AGC Ser/Thr protein kinase family	515	518	PPPY	Q8IX03	WWC1	Protein KIBRA		PF00397	LIG_WW	21233212
Q9NR12	PDLIM7	PDZ and LIM domain protein 7		101	104	PPRY	P46934	NEDD4	E3 ubiquitin-protein ligase NEDD4		PF00397	LIG_WW	26556890
Q86VP1	TAX1BP1	Tax1-binding protein 1		765	768	PPDY	Q96J02	ITCH	E3 ubiquitin-protein ligase Itchy homolog		PF00397	LIG_WW	18246070
Q9C0H2	TTYH3	Protein tweety homolog 3	tweety family	498	501	PPSY	Q96PU5	NEDD4L	E3 ubiquitin-protein ligase NEDD4-like		PF00397	LIG_WW	18577513
Q9BSA4	TTYH2	Protein tweety homolog 2	tweety family	506	509	PPTY	P46934	NEDD4	E3 ubiquitin-protein ligase NEDD4		PF00397	LIG_WW	18577513
Q86VP1	TAX1BP1	Tax1-binding protein 1		738	741	PPNY	Q96J02	ITCH	E3 ubiquitin-protein ligase Itchy homolog		PF00397	LIG_WW	18246070
Q8WWW0	RASSF5	Ras association domain-containing protein 5		21	24	PPRY	Q96J02	ITCH	E3 ubiquitin-protein ligase Itchy homolog		PF00397	LIG_WW	23538446
Q15796	SMAD2	Mothers against decapentaplegic homolog 2	dwarfin/SMAD family	222	225	PPGY	Q9HCE7	SMURF1	E3 ubiquitin-protein ligase SMURF1		PF00397	LIG_WW	11389444
Q9H3M7	TXNIP	Thioredoxin-interacting protein	arrestin family	375	378	PPTY	Q96J02	ITCH	E3 ubiquitin-protein ligase Itchy homolog		PF00397	LIG_WW	20068034
Q15303	ERBB4	Receptor tyrosine-protein kinase erbB-4		1032	1035	PPIY	Q9NZC7|P46934|Q9H0M0	WWOX|NEDD4|WWP1	WW domain-containing oxidoreductase|NEDD4-like E3 ubiquitin-protein ligase WWP1|E3 ubiquitin-protein ligase NEDD4	|short-chain dehydrogenases/reductases (SDR) family	PF00397	LIG_WW	19047365|19193720|16061658
Q15012	LAPTM4A	Lysosomal-associated transmembrane protein 4A	LAPTM4/LAPTM5 transporter family	227	230	PPPY	P46934	NEDD4	E3 ubiquitin-protein ligase NEDD4		PF00397	LIG_WW	22096579
Q15012	LAPTM4A	Lysosomal-associated transmembrane protein 4A	LAPTM4/LAPTM5 transporter family	212	215	LPTY	P46934	NEDD4	E3 ubiquitin-protein ligase NEDD4		PF00397	LIG_WW	22096579
Q13887	KLF5	Krueppel-like factor 5	krueppel C2H2-type zinc-finger protein family	325	328	PPSY	Q9GZV5|Q9H0M0|P46937	YAP1|WWP1|WWTR1	Transcriptional coactivator YAP1|NEDD4-like E3 ubiquitin-protein ligase WWP1|WW domain-containing transcription regulator protein 1	|YAP1 family	PF00397	LIG_WW	22632819|22045023|16223724
Q9NV92	NDFIP2	NEDD4 family-interacting protein 2		183	186	LPTY	P46934|Q96J02	NEDD4|ITCH	E3 ubiquitin-protein ligase Itchy homolog|E3 ubiquitin-protein ligase NEDD4		PF00397	LIG_WW	19343052
Q13635	PTCH1	Protein patched homolog 1	patched family	1313	1316	PPPY	Q8C863	Itch	E3 ubiquitin-protein ligase Itchy		PF00397	LIG_WW	25092867
Q13635	PTCH1	Protein patched homolog 1	patched family	642	645	PPPY	Q8C863|P46935	Itch|Nedd4	E3 ubiquitin-protein ligase NEDD4|E3 ubiquitin-protein ligase Itchy		PF00397	LIG_WW	25092867
Q13571	LAPTM5	Lysosomal-associated transmembrane protein 5	LAPTM4/LAPTM5 transporter family	256	259	PPPY	P46934|Q96J02	NEDD4|ITCH	E3 ubiquitin-protein ligase Itchy homolog|E3 ubiquitin-protein ligase NEDD4		PF00397	LIG_WW	17116753|22009753
Q13571	LAPTM5	Lysosomal-associated transmembrane protein 5	LAPTM4/LAPTM5 transporter family	117	120	LPAY	P46934	NEDD4	E3 ubiquitin-protein ligase NEDD4		PF00397	LIG_WW	17116753
P78563	ADARB1	Double-stranded RNA-specific editase 1		611	614	PPLY	O00308	WWP2	NEDD4-like E3 ubiquitin-protein ligase WWP2		PF00397	LIG_WW	21847096
P78563	ADARB1	Double-stranded RNA-specific editase 1		188	191	PPFY	O00308	WWP2	NEDD4-like E3 ubiquitin-protein ligase WWP2		PF00397	LIG_WW	21847096
P48764	SLC9A3	Sodium/hydrogen exchanger 3	monovalent cation:proton antiporter 1 (CPA1) transporter (TC 2A36) family	723	726	PPNY	Q96PU5	NEDD4L	E3 ubiquitin-protein ligase NEDD4-like		PF00397	LIG_WW	24831004
P29590	PML	Protein PML		452	455	VPVY	P46937	YAP1	Transcriptional coactivator YAP1	YAP1 family	PF00397	LIG_WW	19111660
P23760	PAX3	Paired box protein Pax-3	paired homeobox family	450	453	PPTY	Q9EPK5	Wwtr1	WW domain-containing transcription regulator protein 1		PF00397	LIG_WW	16300735
P23760	PAX3	Paired box protein Pax-3	paired homeobox family	302	305	LPTY	Q9EPK5	Wwtr1	WW domain-containing transcription regulator protein 1		PF00397	LIG_WW	16300735
P21860	ERBB3	Receptor tyrosine-protein kinase erbB-3		972	975	PPRY	P46934	NEDD4	E3 ubiquitin-protein ligase NEDD4		PF00397	LIG_WW	24662824
O95835	LATS1	Serine/threonine-protein kinase LATS1	protein kinase superfamily AGC Ser/Thr protein kinase family	373	376	PPPY	Q96J02|P46934|P46937	NEDD4|YAP1|ITCH	Transcriptional coactivator YAP1|E3 ubiquitin-protein ligase NEDD4|E3 ubiquitin-protein ligase Itchy homolog	|YAP1 family	PF00397	LIG_WW	21383157|24107629|18640976
O94850	DDN	Dendrin		230	233	PPSY	P46937	YAP1	Transcriptional coactivator YAP1	YAP1 family	PF00397	LIG_WW	23667252
O94850	DDN	Dendrin		224	227	PPPY	P46937	YAP1	Transcriptional coactivator YAP1	YAP1 family	PF00397	LIG_WW	23667252
O60741	HCN1	Potassium/sodium hyperpolarization-activated cyclic nucleotide-gated channel 1	potassium channel HCN family	665	668	PPVY	Q8CFI0	Nedd4l	E3 ubiquitin-protein ligase NEDD4-like		PF00397	LIG_WW	24451387
